# Intellectual disability-associated disruption of O-GlcNAcylation impairs neuronal development and cognitive function in *Drosophila*

**DOI:** 10.1101/2022.01.10.475726

**Authors:** Michaela Fenckova, Villo Muha, Daniel Mariappa, Marica Catinozzi, Ignacy Czajewski, Laura E.R. Blok, Andrew T. Ferenbach, Erik Storkebaum, Annette Schenck, Daan M.F. van Aalten

## Abstract

O-GlcNAcylation is a reversible co-/post-translational modification involved in a multitude of cellular processes. The addition and removal of O-GlcNAc modification is controlled by two conserved enzymes, O-GlcNAc transferase (OGT) and O-GlcNAc hydrolase (OGA). Mutations in *OGT* have recently been discovered to cause a novel Congenital Disorder of Glycosylation (OGT-CDG) that is characterized by intellectual disability. The mechanisms by which OGT-CDG mutations affect cognition remain unclear. We manipulated O-GlcNAc transferase and O-GlcNAc hydrolase activity in *Drosophila* and demonstrate an important role of O-GlcNAcylation in habituation learning and synaptic development at the larval neuromuscular junction. Introduction of patient-specific missense mutations into *Drosophila* O-GlcNAc transferase using CRISPR/Cas9 gene editing, leads to deficits in locomotor function and habituation learning. The habituation deficit can be corrected by blocking O-GlcNAc hydrolysis, indicating that OGT-CDG mutations affect cognitive function via reduced protein O-GlcNAcylation. This study establishes a critical role for O-GlcNAc cycling and disrupted O-GlcNAc transferase activity in cognitive dysfunction. These findings suggest that blocking O-GlcNAc hydrolysis is a potential treatment strategy for OGT-CDG.

**Author summary:** Attachment of single N-acetylglucosamine (GlcNAc) sugars to intracellular proteins has recently been linked to neurodevelopment and cognition. This link has been strengthened by discovery of O-GlcNAc transferase (OGT) missense mutations in intellectual disability. Most of these mutations lie outside the catalytic O-GlcNAc transferase domain and it is unclear how they affect cognitive function. Using the fruit fly *Drosophila melanogaster* as a model organism, we found that a balance in O-GlcNAc cycling is required for learning and neuronal development. Habituation, a fundamental form of learning, is affected in flies that carry patient-specific OGT mutations, and increasing O-GlcNAcylation genetically corrects the habituation deficit. Our work establishes a critical role for O-GlcNAc cycling in a cognition-relevant process, identifies defective O-GlcNAc transferase activity as a cause of intellectual disability, and proposes underlying mechanisms that can be further explored as treatment targets.
