## Supplementary material for "Intellectual disability-associated disruption of O-GlcNAcylation impairs neuronal development and cognitive function in *Drosophila*": Table S4

### Sheet: S3
Light-off jump habituation
general linear model	Estimate	Standard Error	T Value	P Value	Adjusted P value (Bonferroni-Holm)
Figure 1A
SxcH537A/+ vs. +/+	0.269565	0.0800112	3.36909	0.00101457	NA
Figure 1B
SxcH537A/+ vs. +/+	0.194079	0.075588	2.56759	0.0112898	0.04516
OgaKO/+ vs. +/+	0.102345	0.0855567	1.19622	0.233575	0.46716
SxcH537A/+; OgaKO/+ vs. +/+	0.03477	0.08338	-0.417	0.677	0.677
SxcH537A/+; OgaKO/+ vs. SxcH537A/+	-0.229771	0.0799969	-2.87224	0.00471987	0.0236
SxcH537A/+; OgaKO/+ vs. OgaKO/+	-0.133561	0.0893538	-1.49474	0.137201	0.4116
Figure 1C, D
elav-Gal4>UAS-sxc vs elav-Gal4/+	0.703204	0.0840851	8.363	7.78749e-13	3.89374e-12
sxcH537A/+; elav-Gal4 vs +/+	0.764179	0.0894786	8.54035	1.23022e-12	4.92088e-12
sxcH537A/+; elav-Gal4>UAS-sxc vs sxcH537A/+; elav-Gal4/+	-0.491063	0.0876604	-5.60188	2.97993e-07	8.94e-07
sxcH537A/+; elav-Gal4>UAS-sxc vs +/+	0.03622	0.08734	0.415	0.6795	0.6795
sxcH537A/+; elav-Gal4>UAS-sxc vs elav-Gal4>UAS-sxc	-0.26597	0.09334	2.85	0.005287	0.010574
Figure 4A,B
sxcR313P/+ vs control	0.356593	0.0732151	4.87048	3.08875e-06	6.1775e-06
sxcA348T/+ vs control	0.126708	0.075453	1.6793	0.0954408	0.0954408
sxcA348T/A348T vs control	0.652266	0.0745547	8.74882	7.01327e-15	2.10398e-14
Figure 4C,E
sxcR313P/+ vs control	0.423494	0.0785389	5.39215	2.63024e-07	2.63024e-06
OgaKO/+ vs control	-0.103767	0.0772266	-1.34367	0.181432	0.725728
sxcR313P/+; OgaKO/+ vs control	0.0212295	0.0838701	0.253123	0.800596	1
sxcR313P/+; OgaKO/+ vs sxcR313P/+	-0.406698	0.0948831	-4.28631	3.50977e-05	0.000280782
sxcR313P/+; OgaKO/+ vs OgaKO/+	0.119884	0.0937245	1.27911	0.203627	0.725728
sxcR313P/+ vs OgaKO/+	0.547838	0.0911357	6.01124	1.71502e-08	1.88652e-07
OgaD133N/+ vs control	0.151059	0.0812312	1.85962	0.0650535	0.361006
sxcR313P/+; OgaD133N/+ vs control	-0.00557236	0.0753006	-0.0740015	0.94112	1
sxcR313P/+; OgaD133N/+ vs sxcR313P/+	-0.434453	0.0849356	-5.11508	1.00595e-06	9.05355e-06
sxcR313P/+; OgaD133N/+ vs OgaD133N/+	-0.160252	0.0845112	-1.89622	0.0601676	0.361006
sxcR313P/+ vs OgaD133N/+	0.27307	0.0888037	3.07499	0.00251339	0.0175937
Figure 4D,F
sxcA348T/A348T vs control	0.535063	0.0769892	6.94985	1.10561e-10	8.84488e-10
OgaKO/KO vs control	0.428205	0.0732782	5.84356	2.9157e-08	2.04099e-07
sxcA348T/A348T; OgaKO/KO vs control	0.1908	0.0813879	2.34432	0.020577	0.061731
sxcA348T/A348T; OgaKO/KO vs sxcA348T/A348T	-0.365034	0.0829176	-4.40237	2.13867e-05	0.000106933
sxcA348T/A348T; OgaKO/KO vs OgaKO/KO	-0.255066	0.0800323	-3.18704	0.00176072	0.00704288
sxcA348T/A348T vs OgaKO/KO	0.1076	0.0739299	1.45544	0.147484	0.294968
OgaD133N/D133N vs control	0.890422	0.0645392	13.7966	2.22045e-16	2.42e-15
sxcA348T/A348T; OgaD133N/D133N vs control	-0.0434323	0.0789667	-0.550008	0.583303	0.583303
sxcA348T/A348T; OgaD133N/D133N vs sxcA348T/A348T	-0.58269	0.0809028	-7.20235	4.15461e-11	3.735e-10
sxcA348T/A348T; OgaD133N/D133N vs OgaD133N/D133N	-0.939185	0.0664602	-14.1315	2.22045e-16	2.42e-15
sxcA348T/A348T vs OgaD133N/D133N	-0.35902	0.0647295	-5.54646	1.14615e-07	6.8769e-07
Fatigue
general linear model	Estimate	Standard Error	T Value	P Value	Adjusted P value (Bonferroni-Holm)
Figure S2A
SxcH537A/+ vs. +/+	0.0482251	0.0664432	0.72581	0.468984	0.937968
OgaKO/+ vs. +/+	0.028057	0.0667215	0.420509	0.674651	0.937968
SxcH537A/+; OgaKO/+ vs. +/+	-0.147947	0.0739521	-2.00057	0.0470685	0.141206
SxcH537A/+; OgaKO/+ vs. SxcH537A/+	-0.198724	0.0698861	-2.84354	0.00502599	0.02513
SxcH537A/+; OgaKO/+ vs. OgaKO/+	-0.175981	0.0699756	-2.51489	0.0128464	0.0513856
Figure S2B
elav-Gal4>UAS-sxc vs elav-Gal4/+ (not depicted)	0.346391	0.0892922	3.87929	0.0001765	0.0008825
sxcH537A/+; elav-Gal4 vs +/+	0.267832	0.0940291	2.84839	0.00527047	0.0210819
sxcH537A/+; elav-Gal4>UAS-sxc vs sxcH537A/+; elav-Gal4/+	-0.235774	0.0870368	-2.70891	0.00790694	0.0210819
sxcH537A/+; elav-Gal4>UAS-sxc vs +/+	-0.136681	0.0889666	-1.53631	0.127528	0.127528
sxcH537A/+; elav-Gal4>UAS-sxc vs elav-Gal4>UAS-sxc (not depicted)	-0.26597	0.09334	2.850	0.005287	0.0210819
Figure S2C,E
sxcR313P/+ vs control	0.175241	0.0723508	2.42211	0.016534	0.132272
OgaKO/+ vs control	-0.0343581	0.081699	-0.420545	0.674689	1
sxcR313P/+; OgaKO/+ vs control	0.0475341	0.0791397	0.600635	0.548972	1
sxcR313P/+; OgaKO/+ vs sxcR313P/+	-0.128597	0.0757251	-1.69821	0.0915271	1
sxcR313P/+; OgaKO/+ vs OgaKO/+	0.0840527	0.0856616	0.981217	0.32819	0.303659
sxcR313P/+ vs OgaKO/+	0.157748	0.0774126	2.03776	0.0433799	1
OgaD133N/+ vs control	0.174273	0.0706307	2.46738	0.0146251	0.131626
sxcR313P/+; OgaD133N/+ vs control	-0.0848376	0.0795548	-1.0664	0.287818	1
sxcR313P/+; OgaD133N/+ vs sxcR313P/+	-0.258055	0.0762978	-3.38221	0.000902738	0.00902738
sxcR313P/+; OgaD133N/+ vs OgaD133N/+	-0.255375	0.074423	-3.43139	0.000758918	0.0083481
sxcR313P/+ vs OgaD133N/+	0.000273357	0.0669367	0.00408381	0.996747	1
Figure S2D,F
sxcA348T/A348T vs control	0.0425138	0.0658418	0.645697	0.519384	1
OgaKO/KO vs control	0.0829511	0.0679842	1.22015	0.224107	0.672321
sxcA348T/A348T; OgaKO/KO vs control	-0.141423	0.0735953	-1.92163	0.0564413	0.309646
sxcA348T/A348T; OgaKO/KO vs sxcA348T/A348T	-0.183935	0.0686588	-2.67898	0.00817674	0.0654139
sxcA348T/A348T; OgaKO/KO vs OgaKO/KO	-0.22868	0.0711453	-3.21426	0.00157846	0.0157846
sxcA348T/A348T vs OgaKO/KO	-0.0386745	0.063619	-0.607907	0.54408	1
OgaD133N/D133N vs control	0.109213	0.0650235	1.6796	0.0948508	0.379403
sxcA348T/A348T; OgaD133N/D133N vs control	-0.18214	0.0781996	-2.32916	0.021241	0.148687
sxcA348T/A348T; OgaD133N/D133N vs sxcA348T/A348T	-0.224391	0.072976	-3.07486	0.00252965	0.0227669
sxcA348T/A348T; OgaD133N/D133N vs OgaD133N/D133N	-0.337373	0.06647	-5.07557	1.13566e-06	1.24923e-05
sxcA348T/A348T vs OgaD133N/D133N	-0.10843	0.0553114	-1.96036	0.0516076	0.309646
Neuromuscular Junction
one-way ANOVA	Parameter	Df	Sum Sq	Mean Sq	F value	P value
Figure 2A
SxcH537A/+ vs. +/+	#Boutons	1	437.9	437.9	7.35	0.00911
SxcH537A/+ vs. +/+	NMJ Length	1	28	27.9	0.026	0.872
SxcH537A/+ vs. +/+	NMJ Area	1	6385	6385	1.035	0.314
SxcH537A/+ vs. +/+	NMJ Perimeter	1	42	42	0.007	0.935
Figure S3D
SxcH537A/H537A vs. +/+	#Boutons	1	201	201.01	3.092	0.0852
SxcH537A/H537A vs. +/+	NMJ Length	1	3874	3874	5.203	0.0271
SxcH537A/H537A vs. +/+	NMJ Area	1	1615	1615	0.253	0.618
SxcH537A/H537A vs. +/+	NMJ Perimeter	1	1590647	1590647	20.58	4.55e-05
one-way ANOVA with Tukey's multiple comparisons test	Parameter	diff	lwr	upr	Adjusted P Value (Tukey's multiple comparisons test)
Figure 2B
elav-Gal4>UAS-sxc vs elav-Gal4/+	#Boutons	8.25977	-12.9691	-3.55047	0.0002074
elav-Gal4>UAS-sxc vs elav-Gal4/+	NMJ Length	24.4887	-44.6118	-4.3657	0.0129712
elav-Gal4>UAS-sxc vs elav-Gal4/+	NMJ Area	31.4135	-24.6932	87.5202	0.379254
elav-Gal4>UAS-sxc vs elav-Gal4/+	NMJ Perimeter	21.5815	-24.337	67.4999	0.503432
UAS-sxc/+ vs elav-Gal4/+	#Boutons	-2.08205	-6.92753	2.76342	0.562892
UAS-sxc/+ vs elav-Gal4/+	NMJ Length	-0.499919	-21.2049	20.205	0.99817
UAS-sxc/+ vs elav-Gal4/+	NMJ Area	-13.7926	-70.3466	42.7615	0.830037
UAS-sxc/+ vs elav-Gal4/+	NMJ Perimeter	-37.7129	-82.3409	6.91509	0.114498
elav-Gal4>UAS-sxc vs UAS-sxc/+	#Boutons	6.17772	1.29361	11.0618	0.0093673
elav-Gal4>UAS-sxc vs UAS-sxc/+	NMJ Length	23.9888	3.1188	44.8589	0.0201861
elav-Gal4>UAS-sxc vs UAS-sxc/+	NMJ Area	-45.206	-99.7359	9.32381	0.123896
elav-Gal4>UAS-sxc vs UAS-sxc/+	NMJ Perimeter	-59.2944	-105.579	-13.0098	0.0083719
Figure 2C
sxcH537A/+; elav-Gal4>UAS-sxc vs +/+	#Boutons	1.15374	-3.16912	5.47659	0.799751
sxcH537A/+; elav-Gal4>UAS-sxc vs +/+	NMJ Length	1.41095	-14.1315	16.9534	0.974382
sxcH537A/+; elav-Gal4>UAS-sxc vs +/+	NMJ Area	5.0154	-42.5957	52.6265	0.965664
sxcH537A/+; elav-Gal4>UAS-sxc vs +/+	NMJ Perimeter	52.8971	-2.8056	108.6	0.0662586
sxcH537A/+; UAS-sxc/+ vs +/+	#Boutons	4.625	0.230247	9.01975	0.0368344
sxcH537A/+; UAS-sxc/+ vs +/+	NMJ Length	3.6421	-12.3012	19.5854	0.848785
sxcH537A/+; UAS-sxc/+ vs +/+	NMJ Area	-10.5903	-57.0042	35.8237	0.849113
sxcH537A/+; UAS-sxc/+ vs +/+	NMJ Perimeter	54.9187	0.616516	109.221	0.0468481
sxcH537A/+; UAS-sxc/+ vs sxcH537A/+; elav-Gal4>UAS-sxc	#Boutons	3.47126	-0.718119	7.66065	0.123973
sxcH537A/+; UAS-sxc/+ vs sxcH537A/+; elav-Gal4>UAS-sxc	NMJ Length	2.23115	-12.9807	17.443	0.934543
sxcH537A/+; UAS-sxc/+ vs sxcH537A/+; elav-Gal4>UAS-sxc	NMJ Area	-15.6057	-61.0323	29.821	0.691096
sxcH537A/+; UAS-sxc/+ vs sxcH537A/+; elav-Gal4>UAS-sxc	NMJ Perimeter	2.02155	-51.1255	55.1686	0.995453
Figure 2D
OgaKO/KO vs +/+	#Boutons	10.5727	-53.559	74.7044	0.973184
OgaKO/KO vs +/+	NMJ Length	6.3338	-19.7446	32.4122	0.920978
OgaKO/KO vs +/+	NMJ Area	5.79167	-0.271779	11.8551	0.0667773
OgaKO/KO vs +/+	NMJ Perimeter	5.82761	-97.7231	109.378	0.998865
sxcH596F/H596F vs +/+	#Boutons	70.0551	5.43383	134.676	0.0280849
sxcH596F/H596F vs +/+	NMJ Length	31.8651	5.78671	57.9436	0.0099528
sxcH596F/H596F vs +/+	NMJ Area	8.32392	2.3041	14.3437	0.0025942
sxcH596F/H596F vs +/+	NMJ Perimeter	164.151	59.8097	268.492	0.0004505
sxcH596F/H596F; OgaKO/KO vs +/+	#Boutons	37.296	-26.8357	101.428	0.430718
sxcH596F/H596F; OgaKO/KO vs +/+	NMJ Length	38.4645	12.386	64.5429	0.0011345
sxcH596F/H596F; OgaKO/KO vs +/+	NMJ Area	1.45833	-4.60511	7.52178	0.923071
sxcH596F/H596F; OgaKO/KO vs +/+	NMJ Perimeter	73.0519	-30.4988	176.603	0.260106
sxcH596F/H596F vs OgaKO	#Boutons	59.4824	-1.50054	120.465	0.0586966
sxcH596F/H596F vs OgaKO	NMJ Length	25.5313	0.944355	50.1183	0.0386262
sxcH596F/H596F vs OgaKO	NMJ Area	2.53226	-3.13812	8.20264	0.650197
sxcH596F/H596F vs OgaKO	NMJ Perimeter	158.323	59.8567	256.79	0.0003217
sxcH596F/H596F; OgaKO/KO vs OgaKO/KO	#Boutons	26.7233	-33.7406	87.1873	0.657506
sxcH596F/H596F; OgaKO/KO vs OgaKO/KO	NMJ Length	32.1307	7.54368	56.7177	0.0049816
sxcH596F/H596F; OgaKO/KO vs OgaKO/KO	NMJ Area	-4.33333	-10.05	1.38334	0.202845
sxcH596F/H596F; OgaKO/KO vs OgaKO/KO	NMJ Perimeter	67.2243	-30.4042	164.853	0.280567
sxcH596F/H596F; OgaKO/KO vs sxcH596F/H596F	#Boutons	-32.7591	-93.742	28.2239	0.501107
sxcH596F/H596F; OgaKO/KO vs sxcH596F/H596F	NMJ Length	6.59932	-17.9877	31.1863	0.896791
sxcH596F/H596F; OgaKO/KO vs sxcH596F/H596F	NMJ Area	-6.86559	-12.536	-1.19521	0.0108579
sxcH596F/H596F; OgaKO/KO vs sxcH596F/H596F	NMJ Perimeter	-91.0989	-189.565	7.36763	0.080433
Figure 5
sxcR313P vs +/+	#Boutons	11.7189	5.09328	18.3445	6.8e-05
sxcR313P vs +/+	NMJ Length	27.8378	4.52285	51.1528	0.0124747
sxcR313P vs +/+	NMJ Area	48.9465	-25.2273	123.12	0.316417
sxcR313P vs +/+	NMJ Perimeter	148.4	47.4604	249.339	0.0012177
sxcA348T vs +/+	#Boutons	7.75145	1.34509	14.1578	0.0110386
sxcA348T vs +/+	NMJ Length	12.5478	-10.388	35.4837	0.484044
sxcA348T vs +/+	NMJ Area	35.1822	-37.795	108.159	0.590295
sxcA348T vs +/+	NMJ Perimeter	10.3095	-88.9885	109.607	0.992974
sxcL283F vs +/+	#Boutons	7.26098	0.749561	13.7724	0.0225442
sxcL283F vs +/+	NMJ Length	22.3851	-0.929854	45.7001	0.0646619
sxcL283F vs +/+	NMJ Area	-39.097	-114.571	36.3774	0.531041
sxcL283F vs +/+	NMJ Perimeter	17.3836	-83.5558	118.323	0.969475
wilcoxon rank sum test	Parameter	w	P value
Figure S3A
SxcH537A/+ vs. +/+	#Branches	428.5	0.1439
SxcH537A/+ vs. +/+	#B.points	446	0.05648
Figure S3D
SxcH537A/H537A vs. +/+	#Branches	280	0.6907
SxcH537A/H537A vs. +/+	#B.points	342.5	0.3706
wilcoxon pairwise test	Parameter	Kruskal-Wallis chi-squared	df	Adjusted P value (Bonferroni-Holm)
Figure S3B
elav-Gal4>UAS-sxc vs elav-Gal4/+	#Branches	0.084676	2	1
elav-Gal4>UAS-sxc vs elav-Gal4/+	#B.points	1.2862	2	0.85
UAS-sxc/+ vs elav-Gal4/+	#Branches	0.084676	2	1
UAS-sxc/+ vs elav-Gal4/+	#B.points	1.2862	2	0.83
elav-Gal4>UAS-sxc vs UAS-sxc/+	#Branches	0.084676	2	1
elav-Gal4>UAS-sxc vs UAS-sxc/+	#B.points	1.2862	2	0.81
Figure S3C
sxcH537A/+; elav-Gal4>UAS-sxc vs +/+	#Branches	0.97046	2	1
sxcH537A/+; elav-Gal4>UAS-sxc vs +/+	#B.points	0.99128	2	1
sxcH537A/+; UAS-sxc/+ vs +/+	#Branches	0.97046	2	1
sxcH537A/+; UAS-sxc/+ vs +/+	#B.points	0.99128	2	0.89
sxcH537A/+; UAS-sxc/+ vs sxcH537A/+; elav-Gal4>UAS-sxc	#Branches	0.97046	2	1
sxcH537A/+; UAS-sxc/+ vs sxcH537A/+; elav-Gal4>UAS-sxc	#B.points	0.99128	2	1
Figure S3E
OgaKO/KO vs +/+	#Branches	4.2744	3	0.75
OgaKO/KO vs +/+	#B.points	4.0841	3	0.51
sxcH596F/H596F vs +/+	#Branches	4.2744	3	1
sxcH596F/H596F vs +/+	#B.points	4.0841	3	0.5
sxcH596F/H596F; OgaKO/KO vs +/+	#Branches	4.2744	3	0.75
sxcH596F/H596F; OgaKO/KO vs +/+	#B.points	4.0841	3	0.5
sxcH596F/H596F vs OgaKO/KO	#Branches	4.2744	3	0.63
sxcH596F/H596F vs OgaKO/KO	#B.points	4.0841	3	1
sxcH596F/H596F; OgaKO/KO vs OgaKO/KO	#Branches	4.2744	3	1
sxcH596F/H596F; OgaKO/KO vs OgaKO/KO	#B.points	4.0841	3	1
sxcH596F/H596F; OgaKO/KO vs sxcH596F/H596F	#Branches	4.2744	3	0.75
sxcH596F/H596F; OgaKO/KO vs sxcH596F/H596F	#B.points	4.0841	3	1
Figure S5
sxcR313P vs +/+	#Branches	10.325	3	0.049
sxcR313P vs +/+	#B.points	6.7622	3	1
sxcA348T vs +/+	#Branches	10.325	3	0.689
sxcA348T vs +/+	#B.points	6.7622	3	1
sxcL283F vs +/+	#Branches	10.325	3	0.049
sxcL283F vs +/+	#B.points	6.7622	3	0.112
Developmental survival
Figure 3A
Student's t-test	parameter	t	df	P value
Control vs. sxcR313P/R313P	% pupae	0.4344	6	0.8976
Control vs. sxcA348T/A348T	% pupae	0.9475	5	0.1482
Control vs. sxcL283F/L283F	% pupae	0.8525	6	0.8222
Control vs. sxcR313P/R313P	% adults	0.7863	4	0.2901
Control vs. sxcA348T/A348T	% adults	1.452	4	0.8671
Control vs. sxcL283F/L283F	% adults	0.3419	4	0.7273
Figure S4B
Student's t-test with Holm-Sidak's correction for multiple comparisons	parameter	t	df	P value	Adjusted P value
Control vs. sxcH537A/H537A	Embryo to adult	0.04751	4	0.964383	0.992796
Control vs. sxcH537A/H537A	Embryo to pupae	0.1135	4	0.915125	0.992796
Control vs. sxcH537A/H537A	Pupae to adult	0.468	4	0.664114	0.962106
Control vs. sxcH596F/H596F	Embryo to adult	1.644	4	0.175523	0.424318
Control vs. sxcH596F/H596F	Embryo to pupae	1.681	4	0.168119	0.424318
Control vs. sxcH596F/H596F	Pupae to adult	1.383	4	0.238761	0.424318
Island assay
Figure 3B
one-way ANOVA with Tukey's multiple comparisons test	Mean Diff,	95% CI of diff,	Significant?	Summary	Adjusted P Value
Control vs. sxcR313P/R313P	-11,92	-834,0 to 810,2	No	ns	> 0,9999
Control vs. sxcA348T/A348T	-351,0	-1189 to 487,1	No	ns	0,6880
Control vs. sxcL283F/L283F	-206,3	-1062 to 649,8	No	ns	0,9201
sxcR313P/R313P vs. sxcA348T/A348T	-339,1	-1247 to 568,5	No	ns	0,7582
sxcR313P/R313P vs. sxcL283F/L283F	-194,4	-1119 to 729,8	No	ns	0,9449
sxcA348T/A348T vs. sxcL283F/L283F	144,7	-793,8 to 1083	No	ns	0,9771
Test details	Mean 1	Mean 2	Mean Diff,	SE of diff,	n1	n2	q	DF
Control vs. sxcR313P/R313P	1937	1949	-11,92	311,7	23	16	0,05408	64
Control vs. sxcA348T/A348T	1937	2288	-351,0	317,7	23	15	1562	64
Control vs. sxcL283F/L283F	1937	2143	-206,3	324,5	23	14	0,8990	64
sxcR313P/R313P vs. sxcA348T/A348T	1949	2288	-339,1	344,1	16	15	1394	64
sxcR313P/R313P vs. sxcL283F/L283F	1949	2143	-194,4	350,4	16	14	0,7846	64
sxcA348T/A348T vs. sxcL283F/L283F	2288	2143	144,7	355,8	15	14	0,5752	64
Negative geotaxis assay
Figure 3C
one-way ANOVA with Tukey's multiple comparisons test	Mean Diff,	95% CI of diff,	Significant?	Summary	Adjusted P Value
Control vs. sxcR313P/+	3,332	0,6307 to 6,034	Yes	*	0,0137
Control vs. sxcR313P/R313P	3,383	0,6818 to 6,085	Yes	*	0,0123
sxcR313P/+ vs. sxcR313P/R313P	0,05106	-2,651 to 2,753	No	ns	0,9988
Control vs. sxcA348T/+	0,7668	-2,200 to 3,734	No	ns	0,7967
Control vs. sxcA348T/A348T	2,322	-0,6445 to 5,289	No	ns	0,1454
sxcA348T/+ vs. sxcA348T/A348T	1,556	-1,411 to 4,522	No	ns	0,4038
Control vs. sxcL283F/+	2,886	-1,088 to 6,860	No	ns	0,1858
Control vs. sxcL283F/L283F	1,665	-2,309 to 5,639	No	ns	0,5542
sxcL283F/+ vs. sxcL283F/L283F	-1,221	-5,076 to 2,634	No	ns	0,7109
Control vs. sxcH537A/H537A	1,781	-1,612 to 5,175	No	ns	0,4951
Control vs. sxcH596F/+	0,5723	-2,821 to 3,966	No	ns	0,9678
Control vs. sxcH596F/H596F	2,319	-1,075 to 5,712	No	ns	0,2689
sxcH537A/H537A vs. sxcH596F/+	-1,209	-4,602 to 2,184	No	ns	0,7698
sxcH537A/H537A vs. sxcH596F/H596F	0,5371	-2,856 to 3,930	No	ns	0,9731
sxcH596F/+ vs. sxcH596F/H596F	1,746	-1,647 to 5,139	No	ns	0,5120
Test details	Mean 1	Mean 2	Mean Diff,	SE of diff,	n1	n2	q	DF
Control vs. sxcR313P/+	21,34	18,01	3,332	1,082	9	9	4,356	24
Control vs. sxcR313P/R313P	21,34	17,96	3,383	1,082	9	9	4,423	24
sxcR313P/+ vs. sxcR313P/R313P	18,01	17,96	0,05106	1,082	9	9	0,06675	24
Control vs. sxcA348T/+	21,34	20,57	0,7668	1,188	9	9	0,9128	24
Control vs. sxcA348T/A348T	21,34	19,02	2,322	1,188	9	9	2,765	24
sxcA348T/+ vs. sxcA348T/A348T	20,57	19,02	1,556	1,188	9	9	1,852	24
Control vs. sxcL283F/+	23,33	20,45	2,886	1,587	8	9	2,572	23
Control vs. sxcL283F/L283F	23,33	21,67	1,665	1,587	8	9	1,484	23
sxcL283F/+ vs. sxcL283F/L283F	20,45	21,67	-1,221	1,539	9	9	1,122	23
Control vs. sxcH537A/H537A	21,34	19,56	1,781	1,252	9	9	2,012	32
Control vs. sxcH596F/+	21,34	20,77	0,5723	1,252	9	9	0,6463	32
Control vs. sxcH596F/H596F	21,34	19,02	2,319	1,252	9	9	2,618	32
sxcH537A/H537A vs. sxcH596F/+	19,56	20,77	-1,209	1,252	9	9	1,365	32
sxcH537A/H537A vs. sxcH596F/H596F	19,56	19,02	0,5371	1,252	9	9	0,6065	32
sxcH596F/+ vs. sxcH596F/H596F	20,77	19,02	1,746	1,252	9	9	1,972	32
Western Blotting
one-way ANOVA with Tukey's multiple comparisons test	Mean Diff,	95% CI of diff,	Significant?	Summary	Adjusted P Value (Tukey's multiple comparisons test)
Figure 3E
Control vs. OgaKO/KO	-1.217	-2,463 to 0,02945	No	ns	0.0582
Control vs. sxcR313P/R313P	-0.024	-1,270 to 1,222	No	ns	> 0,9999
Control vs. sxcR313P/R313P; OgaKO/KO	-0.8787	-2,125 to 0,3678	No	ns	0.2866
Control vs. sxcA348T/A348T	0.078	-1,168 to 1,324	No	ns	> 0,9999
Control vs. sxcA348T/A348T; OgaKO/KO	-1.236	-2,483 to 0,01011	No	ns	0.0527
Control vs. sxcL283F/L283F	0.1583	-1,088 to 1,405	No	ns	0.9998
Control vs. sxcL283F/L283F; OgaKO/KO	-1.046	-2,292 to 0,2008	No	ns	0.1365
OgaKO/KO vs. sxcR313P/R313P	1.193	-0,05345 to 2,439	No	ns	0.0659
OgaKO/KO vs. sxcR313P/R313P; OgaKO/KO	0.3383	-0,9081 to 1,585	No	ns	0.9769
OgaKO/KO vs. sxcA348T/A348T	1.295	0,04855 to 2,541	Yes	*	0.0388
OgaKO/KO vs. sxcA348T/A348T; OgaKO/KO	-0.01933	-1,266 to 1,227	No	ns	> 0,9999
OgaKO/KO vs. sxcL283F/L283F	1.375	0,1289 to 2,622	Yes	*	0.0253
OgaKO/KO vs. sxcL283F/L283F; OgaKO/KO	0.1713	-1,075 to 1,418	No	ns	0.9996
sxcR313P/R313P vs. sxcR313P/R313P; OgaKO/KO	-0.8547	-2,101 to 0,3918	No	ns	0.3157
sxcR313P/R313P vs. sxcA348T/A348T	0.102	-1,144 to 1,348	No	ns	> 0,9999
sxcR313P/R313P vs. sxcA348T/A348T; OgaKO/KO	-1.212	-2,459 to 0,03411	No	ns	0.0597
sxcR313P/R313P vs. sxcL283F/L283F	0.1823	-1,064 to 1,429	No	ns	0.9994
sxcR313P/R313P vs. sxcL283F/L283F; OgaKO/KO	-1.022	-2,268 to 0,2248	No	ns	0.1528
sxcR313P/R313P; OgaKO/KO vs. sxcA348T/A348T	0.9567	-0,2898 to 2,203	No	ns	0.2055
sxcR313P/R313P; OgaKO/KO vs. sxcA348T/A348T; OgaKO/KO	-0.3577	-1,604 to 0,8888	No	ns	0.9689
sxcR313P/R313P; OgaKO/KO vs. sxcL283F/L283F	1.037	-0,2094 to 2,283	No	ns	0.1422
sxcR313P/R313P; OgaKO/KO vs. sxcL283F/L283F; OgaKO/KO	-0.167	-1,413 to 1,079	No	ns	0.9997
sxcA348T/A348T vs. sxcA348T/A348T; OgaKO/KO	-1.314	-2,561 to -0,06789	Yes	*	0.035
sxcA348T/A348T vs. sxcL283F/L283F	0.08033	-1,166 to 1,327	No	ns	> 0,9999
sxcA348T/A348T vs. sxcL283F/L283F; OgaKO/KO	-1.124	-2,370 to 0,1228	No	ns	0.0934
sxcA348T/A348T; OgaKO/KO vs. sxcL283F/L283F	1.395	0,1482 to 2,641	Yes	*	0.0228
sxcA348T/A348T; OgaKO/KO vs. sxcL283F/L283F; OgaKO/KO	0.1907	-1,056 to 1,437	No	ns	0.9993
sxcL283F/L283F vs. sxcL283F/L283F; OgaKO/KO	-1.204	-2,450 to 0,04245	No	ns	0.0623
Test details	Mean 1	Mean 2	Mean Diff,	SE of diff,	n1	n2	q	DF
Control vs. OgaKO/KO	1	2.217	-1.217	0.36	3	3	4.781	16
Control vs. sxcR313P/R313P	1	1.024	-0.024	0.36	3	3	0.09428	16
Control vs. sxcR313P/R313P; OgaKO/KO	1	1.879	-0.8787	0.36	3	3	3.452	16
Control vs. sxcA348T/A348T	1	0.922	0.078	0.36	3	3	0.3064	16
Control vs. sxcA348T/A348T; OgaKO/KO	1	2.236	-1.236	0.36	3	3	4.856	16
Control vs. sxcL283F/L283F	1	0.8417	0.1583	0.36	3	3	0.622	16
Control vs. sxcL283F/L283F; OgaKO/KO	1	2.046	-1.046	0.36	3	3	4.108	16
OgaKO/KO vs. sxcR313P/R313P	2.217	1.024	1.193	0.36	3	3	4.686	16
OgaKO/KO vs. sxcR313P/R313P; OgaKO/KO	2.217	1.879	0.3383	0.36	3	3	1.329	16
OgaKO/KO vs. sxcA348T/A348T	2.217	0.922	1.295	0.36	3	3	5.087	16
OgaKO/KO vs. sxcA348T/A348T; OgaKO/KO	2.217	2.236	-0.01933	0.36	3	3	0.07594	16
OgaKO/KO vs. sxcL283F/L283F	2.217	0.8417	1.375	0.36	3	3	5.403	16
OgaKO/KO vs. sxcL283F/L283F; OgaKO/KO	2.217	2.046	0.1713	0.36	3	3	0.673	16
sxcR313P/R313P vs. sxcR313P/R313P; OgaKO/KO	1.024	1.879	-0.8547	0.36	3	3	3.357	16
sxcR313P/R313P vs. sxcA348T/A348T	1.024	0.922	0.102	0.36	3	3	0.4007	16
sxcR313P/R313P vs. sxcA348T/A348T; OgaKO/KO	1.024	2.236	-1.212	0.36	3	3	4.762	16
sxcR313P/R313P vs. sxcL283F/L283F	1.024	0.8417	0.1823	0.36	3	3	0.7162	16
sxcR313P/R313P vs. sxcL283F/L283F; OgaKO/KO	1.024	2.046	-1.022	0.36	3	3	4.013	16
sxcR313P/R313P; OgaKO/KO vs. sxcA348T/A348T	1.879	0.922	0.9567	0.36	3	3	3.758	16
sxcR313P/R313P; OgaKO/KO vs. sxcA348T/A348T; OgaKO/KO	1.879	2.236	-0.3577	0.36	3	3	1.405	16
sxcR313P/R313P; OgaKO/KO vs. sxcL283F/L283F	1.879	0.8417	1.037	0.36	3	3	4.073	16
sxcR313P/R313P; OgaKO/KO vs. sxcL283F/L283F; OgaKO/KO	1.879	2.046	-0.167	0.36	3	3	0.656	16
sxcA348T/A348T vs. sxcA348T/A348T; OgaKO/KO	0.922	2.236	-1.314	0.36	3	3	5.163	16
sxcA348T/A348T vs. sxcL283F/L283F	0.922	0.8417	0.08033	0.36	3	3	0.3156	16
sxcA348T/A348T vs. sxcL283F/L283F; OgaKO/KO	0.922	2.046	-1.124	0.36	3	3	4.414	16
sxcA348T/A348T; OgaKO/KO vs. sxcL283F/L283F	2.236	0.8417	1.395	0.36	3	3	5.478	16
sxcA348T/A348T; OgaKO/KO vs. sxcL283F/L283F; OgaKO/KO	2.236	2.046	0.1907	0.36	3	3	0.749	16
sxcL283F/L283F vs. sxcL283F/L283F; OgaKO/KO	0.8417	2.046	-1.204	0.36	3	3	4.729	16
